# How many mutations does it take to evolve a new function?

**DOI:** 10.64898/2026.10.29.762632

**Authors:** Nida Farheen, Zachary Boroda, Ethan Levien, Jané Kondev

**Affiliations:** Department of Biochemistry, Brandeis University, Waltham, MA; current affiliation: School of Civil and Environmental Engineering, Cornell University, Ithaca, NY; Department of Computer Science, Brandeis University, Waltham, MA; current affiliation: Amazon Web Services, Arlington, VA; Department of Mathematics, Dartmouth College, Hanover, NH; Department of Physics, Brandeis University, Waltham, MA

**Keywords:** genotype-phenotype maps, Boolean networks, timescale of evolution

## Abstract

Biochemical and genetic networks in cells evolve to produce new functions. Evolution is guided by the genotype to phenotype map which describes how mutations at the molecular scale lead to changes in network function at the cellular scale. The number of genotypes is astronomically large which makes these maps very high dimensional. In this context, the simple question: How many mutations does it take to evolve a new function?, is usually hard to answer. Here we consider this question in the context of a simple Boolean-network model of a genotype-phenotype map. The nodes and edges of the Boolean network represent the genotype while the Boolean function the network computes is the phenotype. The network evolves by rewiring of its edges, while keeping the number of nodes fixed. We compute the number of mutations needed to achieve a new Boolean function as a function of the number of nodes in the network. We show that the number of mutations scales with the number of nodes of the network as a power-law with an exponent determined by local geometrical features of the genotype-phenotype map. Our theoretical study emphasizes the role of the genotype-phenotype map in determining the time to evolve a new function.
