## Supplementary Table S1 for "How many mutations does it take to evolve a new function?"

### Sheet: Sheet1
Condition: Np = 10, Starting condition: fig 5A, Target: AND, Total simulations attempted: 501 per network size
NetworkSize	Number of incomplete simulations	Percentage of incomplete simulations	Comments
5	0	0
11	0	0
21	0	0
41	0	0
61	0	0
81	0	0
101	0	0
201	14	2.8
401	16	3.2	Simulations run using optimized method to measure P(b|c)
501	9	1.8	Simulations run using optimized method to measure P(b|c)
Condition: Np = 10, Starting condition: fig 3A, Target: AND, Total simulations attempted: 501 per network size
5	0	0
10	0	0
20	0	0
40	0	0
60	0	0
100	0	0
200	8	1.6
400	16	3.2	Simulations run using optimized method to measure P(b|c)
600	21	4.2	Simulations run using optimized method to measure P(b|c)
Condition: Np = 10, Starting condition: fig 3A, Target: TRUE, Total simulations attempted: 501 per network size
5	7	1.4
20	27	5.4
50	25	5
100	15	3
200	16	3.2
500	20	4
1000	33	6.6
Condition: Np = 10, Starting condition: fig 3A, Target: A & (!B), Total simulations attempted: 501 per network size
5	0	0
20	0	0
50	3	0.6
100	12	2.4
200	14	2.8
500	25	5
1000	30	6
Condition: Np = 10, Starting condition: fig 3A, Target: OR, Total simulations attempted: 501 per network size
5	0	0
20	0	0
50	0	0
100	0	0
200	25	5
500	52	10.3
1000	35	7
